# Tracing Back the Temporal Change of SARS-CoV-2 with Genomic Signatures

**DOI:** 10.1101/2020.04.24.057380

**Authors:** Sourav Biswas, Suparna Saha, Sanghamitra Bandyopadhyay, Malay Bhattacharyya

## Abstract

The coronavirus disease (COVID-19) outbreak starting from China at the end of 2019 and its subsequent spread in many countries have given rise to thousands of coronavirus samples being collected and sequenced till date. To trace back the initial temporal change of SARS-CoV-2, the coronavirus implicated in COVID-19, we study the limited genomic sequences that were available within the first couple of months of its spread. These samples were collected under varying circumstances and highlight wide variations in their genomic compositions. In this paper, we explore whether these variations characterize the initial temporal change of SARS-CoV-2 sequences. We observe that *n*-mer distributions in the SARS-CoV-2 samples, which were collected at an earlier period of time, predict its collection timeline with approximately 78% accuracy. However, such a distinctive pattern disappears with the inclusion of samples collected at a later time. We further observe that isolation sources (e.g., oronasopharynx, saliva, feces, etc.) could not be predicted by the *n*-mer patterns in these sequences. Finally, the phylogenetic and protein-alignment analyses highlight interesting associations between SARS-CoV-2 and other coronaviruses.
