## Supplementary Dataset 2 for "Tracing Back the Temporal Change of SARS-CoV-2 with Genomic Signatures"

Accession	Release_Date	Species	Genus	Family	Length	Nuc_Completeness	Authors	Publications	Geo_Location	Host	Isolation_Source	Collection_Date	BioSample	GenBank_Title
LR757996	2020-02-01T00:00:00Z	Severe acute respiratory syndrome-related coronavirus	Betacoronavirus	Coronaviridae	29868		Hunter,C., Wei,X.						SAMEA6507892	Wuhan seafood market pneumonia virus genome assembly, chromosome: whole_genome
LR757998	2020-02-01T00:00:00Z	Severe acute respiratory syndrome-related coronavirus	Betacoronavirus	Coronaviridae	29866		Hunter,C., Wei,X.						SAMEA6507890	Wuhan seafood market pneumonia virus genome assembly, chromosome: whole_genome
LR757997	2020-02-01T00:00:00Z	Severe acute respiratory syndrome-related coronavirus	Betacoronavirus	Coronaviridae	29388		Hunter,C., Wei,X.						SAMEA6507891	Wuhan seafood market pneumonia virus genome assembly, chromosome: whole_genome
LR757995	2020-02-01T00:00:00Z	Severe acute respiratory syndrome-related coronavirus	Betacoronavirus	Coronaviridae	29872		Hunter,C., Wei,X.						SAMEA6507893	Wuhan seafood market pneumonia virus genome assembly, chromosome: whole_genome
MT072668	2020-02-18T00:00:00Z	Severe acute respiratory syndrome-related coronavirus	Betacoronavirus	Coronaviridae	810		Wollants,E., Vanmechelen,B., Wawina,T., Van Ranst,M., Maes,P.		Belgium	Homo sapiens		3-2-20		Severe acute respiratory syndrome coronavirus 2 isolate SARS-CoV-2/GHB-03021/human/2020/BEL orf1ab polyprotein, RdRp region, (orf1ab) gene, partial cds
MT072667	2020-02-18T00:00:00Z	Severe acute respiratory syndrome-related coronavirus	Betacoronavirus	Coronaviridae	670		Wollants,E., Vanmechelen,B., Wawina,T., Van Ranst,M., Maes,P.		Belgium	Homo sapiens		3-2-20		Severe acute respiratory syndrome coronavirus 2 isolate SARS-CoV-2/GHB-03021/human/2020/BEL orf1ab polyprotein gene, partial cds
LC523809	2020-02-13T00:00:00Z	Severe acute respiratory syndrome-related coronavirus	Betacoronavirus	Coronaviridae	357		Mercado,E.S., Manalo,J.I., Nicolasora,A.D., Medado,I.P., Tujan,M.A., Onza,O.T., Cruz,K.M., Polotan,F.M.		Philippines	Homo sapiens		23-1-20		Severe acute respiratory syndrome coronavirus 2 2019-nCoV_PH_nCOV_20_022 N gene for nucleocapsid phosphoprotein, partial cds
LC523807	2020-02-13T00:00:00Z	Severe acute respiratory syndrome-related coronavirus	Betacoronavirus	Coronaviridae	357		Mercado,E.S., Manalo,J.I., Nicolasora,A.D., Medado,I.P., Tujan,M.A., Onza,O.T., Cruz,K.M., Polotan,F.M.		Philippines	Homo sapiens		6-2-20		Severe acute respiratory syndrome coronavirus 2 2019-nCoV_PH_nCOV_20_026 N gene for nucleocapsid phosphoprotein, partial cds
LC523808	2020-02-13T00:00:00Z	Severe acute respiratory syndrome-related coronavirus	Betacoronavirus	Coronaviridae	357		Mercado,E.S., Manalo,J.I., Nicolasora,A.D., Medado,I.P., Tujan,M.A., Onza,O.T., Cruz,K.M., Polotan,F.M.		Philippines	Homo sapiens		26-1-20		Severe acute respiratory syndrome coronavirus 2 2019-nCoV_PH_nCOV_20_025 N gene for nucleocapsid phosphoprotein, partial cds
MT066159	2020-02-14T00:00:00Z	Severe acute respiratory syndrome-related coronavirus	Betacoronavirus	Coronaviridae	290		Yu Kie,C., Norazimah,T., Rehan Shuhada,A.B., Selvanesan,S., Noorliza,M.N., Hani,M.H.		Malaysia	Homo sapiens	oronasopharynx	24-1-20		Severe acute respiratory syndrome coronavirus 2 isolate SARS-CoV-2/CL5049/human/2020/MYS orf1ab polyprotein, RdRp region, (orf1ab) gene, partial cds
MT042774	2020-02-12T00:00:00Z	Severe acute respiratory syndrome-related coronavirus	Betacoronavirus	Coronaviridae	294		Liu,W., Zhang,Q., Song,H., Xiang,R., Sun,Z., Liu,Y.		China	Homo sapiens	swab	2020-01		Severe acute respiratory syndrome coronavirus 2 isolate SARS-CoV-2/Tongji-02/human/2020/Wuhan orf1ab polyprotein, RNA-dependent RNA polymerase region, gene, partial cds
MT042778	2020-02-12T00:00:00Z	Severe acute respiratory syndrome-related coronavirus	Betacoronavirus	Coronaviridae	294		Liu,W., Zhang,Q., Song,H., Xiang,R., Sun,Z., Liu,Y.		China	Homo sapiens	swab	2020-01		Severe acute respiratory syndrome coronavirus 2 isolate SARS-CoV-2/Tongji-06/human/2020/Wuhan orf1ab polyprotein, RNA-dependent RNA polymerase region, gene, partial cds
MT042775	2020-02-12T00:00:00Z	Severe acute respiratory syndrome-related coronavirus	Betacoronavirus	Coronaviridae	294		Liu,W., Zhang,Q., Song,H., Xiang,R., Sun,Z., Liu,Y.		China	Homo sapiens	swab	2020-01		Severe acute respiratory syndrome coronavirus 2 isolate SARS-CoV-2/Tongji-03/human/2020/Wuhan orf1ab polyprotein, RNA-dependent RNA polymerase region, gene, partial cds
MN938386	2020-01-24T00:00:00Z	Severe acute respiratory syndrome-related coronavirus	Betacoronavirus	Coronaviridae	287		Chan,J.F.-W., Yuan,S., Kok,K.H., To,K.K.-W., Chu,H., Yang,J., Xing,F., Liu,J., Yip,C.C.-Y., Poon,R.W.-S., Tsai,H.W., Lo,S.K.-F., Chan,K.H., Poon,V.K.-M., Chan,W.M., Ip,J.D., Cai,J.P., Cheng,V.C.-C., Chen,H., Hui,C.K.-M., Yuen,K.Y., Chan,J.F.W., Yuen,K.-Y.		China	Homo sapiens	oronasopharynx	2020-01		Severe acute respiratory syndrome coronavirus 2 isolate 2019-nCoV_HKU-SZ-004_2020 ORF1ab polyprotein, RdRp region, (orf1ab) gene, partial cds
MN938385	2020-01-24T00:00:00Z	Severe acute respiratory syndrome-related coronavirus	Betacoronavirus	Coronaviridae	287		Chan,J.F.-W., Yuan,S., Kok,K.H., To,K.K.-W., Chu,H., Yang,J., Xing,F., Liu,J., Yip,C.C.-Y., Poon,R.W.-S., Tsai,H.W., Lo,S.K.-F., Chan,K.H., Poon,V.K.-M., Chan,W.M., Ip,J.D., Cai,J.P., Cheng,V.C.-C., Chen,H., Hui,C.K.-M., Yuen,K.Y., Chan,J.F.W., Yuen,K.-Y.		China	Homo sapiens	oronasopharynx	2020-01		Severe acute respiratory syndrome coronavirus 2 isolate 2019-nCoV_HKU-SZ-001_2020 ORF1ab polyprotein, RdRp region, (orf1ab) gene, partial cds
MT042776	2020-02-12T00:00:00Z	Severe acute respiratory syndrome-related coronavirus	Betacoronavirus	Coronaviridae	294		Liu,W., Zhang,Q., Song,H., Xiang,R., Sun,Z., Liu,Y.		China	Homo sapiens	swab	2020-01		Severe acute respiratory syndrome coronavirus 2 isolate SARS-CoV-2/Tongji-04/human/2020/Wuhan orf1ab polyprotein, RNA-dependent RNA polymerase region, gene, partial cds
MT042773	2020-02-12T00:00:00Z	Severe acute respiratory syndrome-related coronavirus	Betacoronavirus	Coronaviridae	294		Liu,W., Zhang,Q., Song,H., Xiang,R., Sun,Z., Liu,Y.		China	Homo sapiens	swab	2020-01		Severe acute respiratory syndrome coronavirus 2 isolate SARS-CoV-2/Tongji-01/human/2020/CHN orf1ab polyprotein, RNA-dependent RNA polymerase region, gene, partial cds
MT042777	2020-02-12T00:00:00Z	Severe acute respiratory syndrome-related coronavirus	Betacoronavirus	Coronaviridae	294		Liu,W., Zhang,Q., Song,H., Xiang,R., Sun,Z., Liu,Y.		China	Homo sapiens	swab	2020-01		Severe acute respiratory syndrome coronavirus 2 isolate SARS-CoV-2/Tongji-05/human/2020/Wuhan orf1ab polyprotein, RNA-dependent RNA polymerase region, gene, partial cds
MT066157	2020-02-14T00:00:00Z	Severe acute respiratory syndrome-related coronavirus	Betacoronavirus	Coronaviridae	290		Yu Kie,C., Norazimah,T., Rehan Shuhada,A.B., Selvanesan,S., Noorliza,M.N., Hani,M.H.		Malaysia	Homo sapiens	oronasopharynx	24-1-20		Severe acute respiratory syndrome coronavirus 2 isolate SARS-CoV-2/CL5045/human/2020/MYS orf1ab polyprotein, RdRp region, (orf1ab) gene, partial cds
MT066158	2020-02-14T00:00:00Z	Severe acute respiratory syndrome-related coronavirus	Betacoronavirus	Coronaviridae	290		Yu Kie,C., Norazimah,T., Rehan Shuhada,A.B., Selvanesan,S., Noorliza,M.N., Hani,M.H.		Malaysia	Homo sapiens	oronasopharynx	24-1-20		Severe acute respiratory syndrome coronavirus 2 isolate SARS-CoV-2/CL5047/human/2020/MYS orf1ab polyprotein, RdRp region, (orf1ab) gene, partial cds
LC522350	2020-02-08T00:00:00Z	Severe acute respiratory syndrome-related coronavirus	Betacoronavirus	Coronaviridae	182		Nicolasora,A.D., Mercado,E.S., Polotan,F.M., Manalo,J.G., Medado,I.P., Tujan,M.A., Onza,O.T., Cruz,K.M.		Philippines	Homo sapiens		26-1-20		Severe acute respiratory syndrome coronavirus 2 2019-nCoV_PH_nCOV_20_026 orf1ab gene for orf1ab polyprotein, partial cds
MT081063	2020-02-20T00:00:00Z	Severe acute respiratory syndrome-related coronavirus	Betacoronavirus	Coronaviridae	1260		Zhang,W.H.		China	Homo sapiens		26-1-20		Severe acute respiratory syndrome coronavirus 2 isolate SARS-CoV-2/HS_46/human/2020/CHN nucleocapsid phosphoprotein (N) gene, complete cds
MT081059	2020-02-20T00:00:00Z	Severe acute respiratory syndrome-related coronavirus	Betacoronavirus	Coronaviridae	1260		Zhang,W.H.		China	Homo sapiens		22-1-20		Severe acute respiratory syndrome coronavirus 2 isolate SARS-CoV-2/HS_8/human/2020/CHN nucleocapsid phosphoprotein (N) gene, complete cds
MT081060	2020-02-20T00:00:00Z	Severe acute respiratory syndrome-related coronavirus	Betacoronavirus	Coronaviridae	1260		Zhang,W.H.		China	Homo sapiens		23-1-20		Severe acute respiratory syndrome coronavirus 2 isolate SARS-CoV-2/HS_17/human/2020/CHN nucleocapsid phosphoprotein (N) gene, complete cds
MT081061	2020-02-20T00:00:00Z	Severe acute respiratory syndrome-related coronavirus	Betacoronavirus	Coronaviridae	1260		Zhang,W.H.		China	Homo sapiens		23-1-20		Severe acute respiratory syndrome coronavirus 2 isolate SARS-CoV-2/HS_18/human/2020/CHN nucleocapsid phosphoprotein (N) gene, complete cds
MT081062	2020-02-20T00:00:00Z	Severe acute respiratory syndrome-related coronavirus	Betacoronavirus	Coronaviridae	1260		Zhang,W.H.		China	Homo sapiens		25-1-20		Severe acute respiratory syndrome coronavirus 2 isolate SARS-CoV-2/HS_38/human/2020/CHN nucleocapsid phosphoprotein (N) gene, complete cds
MT081064	2020-02-20T00:00:00Z	Severe acute respiratory syndrome-related coronavirus	Betacoronavirus	Coronaviridae	1260		Zhang,W.H.		China	Homo sapiens		28-1-20		Severe acute respiratory syndrome coronavirus 2 isolate SARS-CoV-2/HS_64/human/2020/CHN nucleocapsid phosphoprotein (N) gene, complete cds
MT081065	2020-02-20T00:00:00Z	Severe acute respiratory syndrome-related coronavirus	Betacoronavirus	Coronaviridae	1260		Zhang,W.H.		China	Homo sapiens		30-1-20		Severe acute respiratory syndrome coronavirus 2 isolate SARS-CoV-2/HS_84/human/2020/CHN nucleocapsid phosphoprotein (N) gene, complete cds
MT081066	2020-02-20T00:00:00Z	Severe acute respiratory syndrome-related coronavirus	Betacoronavirus	Coronaviridae	1260		Zhang,W.H.		China	Homo sapiens		30-1-20		Severe acute respiratory syndrome coronavirus 2 isolate SARS-CoV-2/HS_86/human/2020/CHN nucleocapsid phosphoprotein (N) gene, complete cds
MT081067	2020-02-20T00:00:00Z	Severe acute respiratory syndrome-related coronavirus	Betacoronavirus	Coronaviridae	1260		Zhang,W.H.		China	Homo sapiens		31-1-20		Severe acute respiratory syndrome coronavirus 2 isolate SARS-CoV-2/HS_92/human/2020/CHN nucleocapsid phosphoprotein (N) gene, complete cds
MT081068	2020-02-20T00:00:00Z	Severe acute respiratory syndrome-related coronavirus	Betacoronavirus	Coronaviridae	1260		Zhang,W.H.		China	Homo sapiens		6-2-20		Severe acute respiratory syndrome coronavirus 2 isolate SARS-CoV-2/HS_194/human/2020/CHN nucleocapsid phosphoprotein (N) gene, complete cds
MT050416	2020-02-12T00:00:00Z	Severe acute respiratory syndrome-related coronavirus	Betacoronavirus	Coronaviridae	562		Northill,J.A., Huang,B., Pyke,A., De Jong,A., van den Hurk,A., Taylor,C., Warrilow,D., Genge,D., Gamez,E., Hewitson,G., Mackay,I., Sultana,I., McMahon,J., Barcelon,J., Finger,M., Simpson,N., Nair,N., Burtonclay,P., Moore,P., Wheatley,S., Moody,S., Hall-Mendelin,S., Gardam,T., Moore,F.		Australia	Homo sapiens	oronasopharynx	2020-02		Severe acute respiratory syndrome coronavirus 2 isolate SARS-CoV-2/QLD03/human/2020_FSS917/AUS ORF1ab polyprotein, RdRp region, gene, partial cds
MT050414	2020-02-12T00:00:00Z	Severe acute respiratory syndrome-related coronavirus	Betacoronavirus	Coronaviridae	562		Northill,J.A., Huang,B., Pyke,A., De Jong,A., van den Hurk,A., Taylor,C., Warrilow,D., Genge,D., Gamez,E., Hewitson,G., Mackay,I., Sultana,I., McMahon,J., Barcelon,J., Finger,M., Simpson,N., Nair,N., Burtonclay,P., Moore,P., Wheatley,S., Moody,S., Hall-Mendelin,S., Gardam,T., Moore,F.		Australia	Homo sapiens	oronasopharynx	2020-01		Severe acute respiratory syndrome coronavirus 2 isolate SARS-CoV-2/QLD01/human/2020_FSS915/AUS ORF1ab polyprotein, RdRp region, gene, partial cds
MT050417	2020-02-12T00:00:00Z	Severe acute respiratory syndrome-related coronavirus	Betacoronavirus	Coronaviridae	562		Northill,J.A., Huang,B., Pyke,A., De Jong,A., van den Hurk,A., Taylor,C., Warrilow,D., Genge,D., Gamez,E., Hewitson,G., Mackay,I., Sultana,I., McMahon,J., Barcelon,J., Finger,M., Simpson,N., Nair,N., Burtonclay,P., Moore,P., Wheatley,S., Moody,S., Hall-Mendelin,S., Gardam,T., Moore,F.		Australia	Homo sapiens	lung, oronasopharynx	2020-02		Severe acute respiratory syndrome coronavirus 2 isolate SARS-CoV-2/QLD05/human/2020_FSS918/AUS ORF1ab polyprotein, RdRp region, gene, partial cds
MT050415	2020-02-12T00:00:00Z	Severe acute respiratory syndrome-related coronavirus	Betacoronavirus	Coronaviridae	562		Northill,J.A., Huang,B., Pyke,A., De Jong,A., van den Hurk,A., Taylor,C., Warrilow,D., Genge,D., Gamez,E., Hewitson,G., Mackay,I., Sultana,I., McMahon,J., Barcelon,J., Finger,M., Simpson,N., Nair,N., Burtonclay,P., Moore,P., Wheatley,S., Moody,S., Hall-Mendelin,S., Gardam,T., Moore,F.		Australia	Homo sapiens	oronasopharynx	2020-01		Severe acute respiratory syndrome coronavirus 2 isolate SARS-CoV-2/QLD02/human/2020_FSS916/AUS ORF1ab polyprotein, RdRp region, gene, partial cds
MN970004	2020-01-23T00:00:00Z	Severe acute respiratory syndrome-related coronavirus	Betacoronavirus	Coronaviridae	290		Buathong,R., Wacharapluesadee,S., Lamsirithawon,S., Chaifoo,W., Ponpinit,T., Joyjinda,Y., Ruchisrisarod,C., Rodpan,A., Sirivichatakul,S., Vachiraphan,A., Plipat,T., Hemachudha,T.		Thailand	Homo sapiens	lung, oronasopharynx	13-1-20		Severe acute respiratory syndrome coronavirus 2 isolate SI200121-SP orf1ab polyprotein, RdRP region, (orf1ab) gene, partial cds
MT008023	2020-01-31T00:00:00Z	Severe acute respiratory syndrome-related coronavirus	Betacoronavirus	Coronaviridae	322		Capobianchi,M.R., Lalle,E., Carletti,F., Bordi,L., Marsella,P., Colavita,F., Matusali,G., Nicastri,E., Ippolito,G., Castilletti,C.		Italy	Homo sapiens	oronasopharynx	2020-01		Severe acute respiratory syndrome coronavirus 2 isolate 2019 nCoV/Italy-INMI2 membrane glycoprotein (M) gene, partial cds
MN975264	2020-01-24T00:00:00Z	Severe acute respiratory syndrome-related coronavirus	Betacoronavirus	Coronaviridae	287		Chan,J.F.-W., Yuan,S., Kok,K.H., To,K.K.-W., Chu,H., Yang,J., Xing,F., Liu,J., Yip,C.C.-Y., Poon,R.W.-S., Tsai,H.W., Lo,S.K.-F., Chan,K.H., Poon,V.K.-M., Chan,W.M., Ip,J.D., Cai,J.P., Cheng,V.C.-C., Chen,H., Hui,C.K.-M., Yuen,K.Y., Chan,J.F.W., Yuen,K.-Y.		China	Homo sapiens	oronasopharynx	2020-01		Severe acute respiratory syndrome coronavirus 2 isolate 2019-nCoV_HKU-SZ-007b_2020 ORF1ab polyprotein, RdRp region, (orf1ab) gene, partial cds
MN975263	2020-01-24T00:00:00Z	Severe acute respiratory syndrome-related coronavirus	Betacoronavirus	Coronaviridae	287		Chan,J.F.-W., Yuan,S., Kok,K.H., To,K.K.-W., Chu,H., Yang,J., Xing,F., Liu,J., Yip,C.C.-Y., Poon,R.W.-S., Tsai,H.W., Lo,S.K.-F., Chan,K.H., Poon,V.K.-M., Chan,W.M., Ip,J.D., Cai,J.P., Cheng,V.C.-C., Chen,H., Hui,C.K.-M., Yuen,K.Y., Chan,J.F.W., Yuen,K.-Y.		China	Homo sapiens	oronasopharynx	2020-01		Severe acute respiratory syndrome coronavirus 2 isolate 2019-nCoV_HKU-SZ-007a_2020 ORF1ab polyprotein, RdRp region, (orf1ab) gene, partial cds
MN938387	2020-01-24T00:00:00Z	Severe acute respiratory syndrome-related coronavirus	Betacoronavirus	Coronaviridae	107		Chan,J.F.-W., Yuan,S., Kok,K.H., To,K.K.-W., Chu,H., Yang,J., Xing,F., Liu,J., Yip,C.C.-Y., Poon,R.W.-S., Tsai,H.W., Lo,S.K.-F., Chan,K.H., Poon,V.K.-M., Chan,W.M., Ip,J.D., Cai,J.P., Cheng,V.C.-C., Chen,H., Hui,C.K.-M., Yuen,K.Y., Chan,J.F.W., Yuen,K.-Y.		China	Homo sapiens	oronasopharynx	2020-01		Severe acute respiratory syndrome coronavirus 2 isolate 2019-nCoV_HKU-SZ-001_2020 surface glycoprotein (S) gene, partial cds
MN938390	2020-01-24T00:00:00Z	Severe acute respiratory syndrome-related coronavirus	Betacoronavirus	Coronaviridae	107		Chan,J.F.-W., Yuan,S., Kok,K.H., To,K.K.-W., Chu,H., Yang,J., Xing,F., Liu,J., Yip,C.C.-Y., Poon,R.W.-S., Tsai,H.W., Lo,S.K.-F., Chan,K.H., Poon,V.K.-M., Chan,W.M., Ip,J.D., Cai,J.P., Cheng,V.C.-C., Chen,H., Hui,C.K.-M., Yuen,K.Y., Chan,J.F.W., Yuen,K.-Y.		China	Homo sapiens	oronasopharynx	2020-01		Severe acute respiratory syndrome coronavirus 2 isolate 2019-nCoV_HKU-SZ-005_2020 surface glycoprotein (S) gene, partial cds
MN975268	2020-01-24T00:00:00Z	Severe acute respiratory syndrome-related coronavirus	Betacoronavirus	Coronaviridae	107		Chan,J.F.-W., Yuan,S., Kok,K.H., To,K.K.-W., Chu,H., Yang,J., Xing,F., Liu,J., Yip,C.C.-Y., Poon,R.W.-S., Tsai,H.W., Lo,S.K.-F., Chan,K.H., Poon,V.K.-M., Chan,W.M., Ip,J.D., Cai,J.P., Cheng,V.C.-C., Chen,H., Hui,C.K.-M., Yuen,K.Y., Chan,J.F.W., Yuen,K.-Y.		China	Homo sapiens	lung, oronasopharynx	2020-01		Severe acute respiratory syndrome coronavirus 2 isolate 2019-nCoV_HKU-SZ-007c_2020 surface glycoprotein (S) gene, partial cds
MN938388	2020-01-24T00:00:00Z	Severe acute respiratory syndrome-related coronavirus	Betacoronavirus	Coronaviridae	107		Chan,J.F.-W., Yuan,S., Kok,K.H., To,K.K.-W., Chu,H., Yang,J., Xing,F., Liu,J., Yip,C.C.-Y., Poon,R.W.-S., Tsai,H.W., Lo,S.K.-F., Chan,K.H., Poon,V.K.-M., Chan,W.M., Ip,J.D., Cai,J.P., Cheng,V.C.-C., Chen,H., Hui,C.K.-M., Yuen,K.Y., Chan,J.F.W., Yuen,K.-Y.		China	Homo sapiens	blood	2020-01		Severe acute respiratory syndrome coronavirus 2 isolate 2019-nCoV_HKU-SZ-002b_2020 surface glycoprotein (S) gene, partial cds
MN938389	2020-01-24T00:00:00Z	Severe acute respiratory syndrome-related coronavirus	Betacoronavirus	Coronaviridae	107		Chan,J.F.-W., Yuan,S., Kok,K.H., To,K.K.-W., Chu,H., Yang,J., Xing,F., Liu,J., Yip,C.C.-Y., Poon,R.W.-S., Tsai,H.W., Lo,S.K.-F., Chan,K.H., Poon,V.K.-M., Chan,W.M., Ip,J.D., Cai,J.P., Cheng,V.C.-C., Chen,H., Hui,C.K.-M., Yuen,K.Y., Chan,J.F.W., Yuen,K.-Y.		China	Homo sapiens	oronasopharynx	2020-01		Severe acute respiratory syndrome coronavirus 2 isolate 2019-nCoV_HKU-SZ-004_2020 surface glycoprotein (S) gene, partial cds
MN975266	2020-01-24T00:00:00Z	Severe acute respiratory syndrome-related coronavirus	Betacoronavirus	Coronaviridae	107		Chan,J.F.-W., Yuan,S., Kok,K.H., To,K.K.-W., Chu,H., Yang,J., Xing,F., Liu,J., Yip,C.C.-Y., Poon,R.W.-S., Tsai,H.W., Lo,S.K.-F., Chan,K.H., Poon,V.K.-M., Chan,W.M., Ip,J.D., Cai,J.P., Cheng,V.C.-C., Chen,H., Hui,C.K.-M., Yuen,K.Y., Chan,J.F.W., Yuen,K.-Y.		China	Homo sapiens	oronasopharynx	2020-01		Severe acute respiratory syndrome coronavirus 2 isolate 2019-nCoV_HKU-SZ-007a_2020 surface glycoprotein (S) gene, partial cds
MN975267	2020-01-24T00:00:00Z	Severe acute respiratory syndrome-related coronavirus	Betacoronavirus	Coronaviridae	107		Chan,J.F.-W., Yuan,S., Kok,K.H., To,K.K.-W., Chu,H., Yang,J., Xing,F., Liu,J., Yip,C.C.-Y., Poon,R.W.-S., Tsai,H.W., Lo,S.K.-F., Chan,K.H., Poon,V.K.-M., Chan,W.M., Ip,J.D., Cai,J.P., Cheng,V.C.-C., Chen,H., Hui,C.K.-M., Yuen,K.Y., Chan,J.F.W., Yuen,K.-Y.		China	Homo sapiens	oronasopharynx	2020-01		Severe acute respiratory syndrome coronavirus 2 isolate 2019-nCoV_HKU-SZ-007b_2020 surface glycoprotein (S) gene, partial cds
MN970003	2020-01-23T00:00:00Z	Severe acute respiratory syndrome-related coronavirus	Betacoronavirus	Coronaviridae	290		Buathong,R., Wacharapluesadee,S., Lamsirithawon,S., Chaifoo,W., Ponpinit,T., Joyjinda,Y., Ruchisrisarod,C., Rodpan,A., Sirivichatakul,S., Vachiraphan,A., Plipat,T., Hemachudha,T.		Thailand	Homo sapiens	lung, oronasopharynx	8-1-20		Severe acute respiratory syndrome coronavirus 2 isolate SI200040-SP orf1ab polyprotein, RdRP region, (orf1ab) gene, partial cds
MT008022	2020-01-31T00:00:00Z	Severe acute respiratory syndrome-related coronavirus	Betacoronavirus	Coronaviridae	322		Capobianchi,M.R., Carletti,F., Lalle,E., Bordi,L., Marsella,P., Colavita,F., Matusali,G., Nicastri,E., Ippolito,G., Castilletti,C.		Italy	Homo sapiens	oronasopharynx	2020-01		Severe acute respiratory syndrome coronavirus 2 isolate 2019 nCoV/Italy-INMI1 membrane glycoprotein (M) gene, partial cds
MN975265	2020-01-24T00:00:00Z	Severe acute respiratory syndrome-related coronavirus	Betacoronavirus	Coronaviridae	287		Chan,J.F.-W., Yuan,S., Kok,K.H., To,K.K.-W., Chu,H., Yang,J., Xing,F., Liu,J., Yip,C.C.-Y., Poon,R.W.-S., Tsai,H.W., Lo,S.K.-F., Chan,K.H., Poon,V.K.-M., Chan,W.M., Ip,J.D., Cai,J.P., Cheng,V.C.-C., Chen,H., Hui,C.K.-M., Yuen,K.Y., Chan,J.F.W., Yuen,K.-Y.		China	Homo sapiens	lung, oronasopharynx	2020-01		Severe acute respiratory syndrome coronavirus 2 isolate 2019-nCoV_HKU-SZ-007c_2020 ORF1ab polyprotein, RdRp region, (orf1ab) gene, partial cds
MT066175	2020-02-14T00:00:00Z	Severe acute respiratory syndrome-related coronavirus	Betacoronavirus	Coronaviridae	29870	complete	Yeh,S.-H., Lin,Y.-Y., Lai,Y.-Y., Li,C.-L., Chang,S.-C., Chen,P.-J., Chang,S.-Y.		Taiwan	Homo sapiens		31-1-20		Severe acute respiratory syndrome coronavirus 2 isolate SARS-CoV-2/NTU01/2020/TWN, complete genome
MT066176	2020-02-14T00:00:00Z	Severe acute respiratory syndrome-related coronavirus	Betacoronavirus	Coronaviridae	29870	complete	Yeh,S.-H., Lin,Y.-Y., Lai,Y.-Y., Li,C.-L., Chang,S.-C., Chen,P.-J., Chang,S.-Y.		Taiwan	Homo sapiens		5-2-20		Severe acute respiratory syndrome coronavirus 2 isolate SARS-CoV-2/NTU02/2020/TWN, complete genome
MN996530	2020-01-29T00:00:00Z	Severe acute respiratory syndrome-related coronavirus	Betacoronavirus	Coronaviridae	29854	complete	Zhou,P., Yang,X.L., Wang,X.G., Zhang,L., Zhu,Y., Si,H.R., Shi,Z.L.		China	Homo sapiens	lung	30-12-19		Severe acute respiratory syndrome coronavirus 2 isolate WIV06, complete genome
MT007544	2020-01-31T00:00:00Z	Severe acute respiratory syndrome-related coronavirus	Betacoronavirus	Coronaviridae	29893	complete	Caly,L., Seemann,T., Schultz,M., Druce,J., Taiaroa,G.		Australia	Homo sapiens		25-1-20		Severe acute respiratory syndrome coronavirus 2 isolate Australia/VIC01/2020, complete genome
MN988668	2020-01-28T00:00:00Z	Severe acute respiratory syndrome-related coronavirus	Betacoronavirus	Coronaviridae	29881	complete	Chen,L., Liu,W., Zhang,Q., Xu,K., Ye,G., Wu,W., Sun,Z., Liu,F., Wu,K., Mei,Y., Zhang,W., Chen,Y., Li,Y., Shi,M., Lan,K., Liu,Y.		China	Homo sapiens		2-1-20		Severe acute respiratory syndrome coronavirus 2 isolate 2019-nCoV WHU01, complete genome
MN988669	2020-01-28T00:00:00Z	Severe acute respiratory syndrome-related coronavirus	Betacoronavirus	Coronaviridae	29881	complete	Chen,L., Liu,W., Zhang,Q., Xu,K., Ye,G., Wu,W., Sun,Z., Liu,F., Wu,K., Mei,Y., Zhang,W., Chen,Y., Li,Y., Shi,M., Lan,K., Liu,Y.		China	Homo sapiens		2-1-20		Severe acute respiratory syndrome coronavirus 2 isolate 2019-nCoV WHU02, complete genome
MT049951	2020-02-12T00:00:00Z	Severe acute respiratory syndrome-related coronavirus	Betacoronavirus	Coronaviridae	29903	complete	Fu,X., Li,D., Sun,Y.		China	Homo sapiens	lung, oronasopharynx	17-1-20		Severe acute respiratory syndrome coronavirus 2 isolate SARS-CoV-2/Yunnan-01/human/2020/CHN, complete genome
MT044258	2020-02-12T00:00:00Z	Severe acute respiratory syndrome-related coronavirus	Betacoronavirus	Coronaviridae	29858	complete	Zhang,J., Queen,K., Li,Y., Tao,Y., Uehara,A., Paden,C.R., Lu,X., Lynch,B., Sakthivel,S.K.K., Whitaker,B.L., Kamili,S., Wang,L., Murray,J.R., Gerber,S.I., Lindstrom,S., Tong,S.		USA	Homo sapiens	oronasopharynx	27-1-20		Severe acute respiratory syndrome coronavirus 2 isolate 2019-nCoV/USA-CA6/2020, complete genome
MT044257	2020-02-12T00:00:00Z	Severe acute respiratory syndrome-related coronavirus	Betacoronavirus	Coronaviridae	29882	complete	Li,Y., Zhang,J., Queen,K., Tao,Y., Uehara,A., Paden,C.R., Lu,X., Lynch,B., Sakthivel,S.K.K., Whitaker,B.L., Kamili,S., Wang,L., Murray,J.R., Gerber,S.I., Lindstrom,S., Tong,S.		USA	Homo sapiens	lung, oronasopharynx	28-1-20		Severe acute respiratory syndrome coronavirus 2 isolate 2019-nCoV/USA-IL2/2020, complete genome
MN908947	2020-01-12T00:00:00Z	Severe acute respiratory syndrome-related coronavirus	Betacoronavirus	Coronaviridae	29903	complete	Wu,F., Zhao,S., Yu,B., Chen,Y.M., Wang,W., Song,Z.G., Hu,Y., Tao,Z.W., Tian,J.H., Pei,Y.Y., Yuan,M.L., Zhang,Y.L., Dai,F.H., Liu,Y., Wang,Q.M., Zheng,J.J., Xu,L., Holmes,E.C., Zhang,Y.Z., Chen,Y.-M., Song,Z.-G., Tao,Z.-W., Tian,J.-H., Pei,Y.-Y., Zhang,Y.-L., Dai,F.-H., Wang,Q.-M., Zheng,J.-J., Zhang,Y.-Z.	32015508	China	Homo sapiens		2019-12		Severe acute respiratory syndrome coronavirus 2 isolate Wuhan-Hu-1, complete genome
MT072688	2020-02-18T00:00:00Z	Severe acute respiratory syndrome-related coronavirus	Betacoronavirus	Coronaviridae	29811	complete	Bastola,A., Sah,R., Rodriguez-Morales,A.J., Lal,B.K., Jha,R., Ojha,H.C., Shrestha,B., Chu,D.K.W., Poon,L.L.M., Costello,A., Morita,K., Pandey,B.D., Chu,D., Gu,H., Peiris,M., Poon,L.	32057299	Nepal	Homo sapiens	oronasopharynx	13-1-20		Severe acute respiratory syndrome coronavirus 2 isolate SARS0CoV-2/61-TW/human/2020/ NPL, complete genome
MN996529	2020-01-29T00:00:00Z	Severe acute respiratory syndrome-related coronavirus	Betacoronavirus	Coronaviridae	29852	complete	Zhou,P., Yang,X.L., Wang,X.G., Zhang,L., Zhu,Y., Si,H.R., Shi,Z.L.		China	Homo sapiens	lung	30-12-19		Severe acute respiratory syndrome coronavirus 2 isolate WIV05, complete genome
MN996527	2020-01-29T00:00:00Z	Severe acute respiratory syndrome-related coronavirus	Betacoronavirus	Coronaviridae	29825	complete	Zhou,P., Yang,X.L., Wang,X.G., Zhang,L., Zhu,Y., Si,H.R., Shi,Z.L.		China	Homo sapiens	lung	30-12-19		Severe acute respiratory syndrome coronavirus 2 isolate WIV02, complete genome
MT039873	2020-02-11T00:00:00Z	Severe acute respiratory syndrome-related coronavirus	Betacoronavirus	Coronaviridae	29833	complete	Yu,H., Li,J., Yu,X., Wang,H., Pan,J.		China	Homo sapiens	lung, oronasopharynx	20-1-20		Severe acute respiratory syndrome coronavirus 2 isolate HZ-1, complete genome
MT039890	2020-02-11T00:00:00Z	Severe acute respiratory syndrome-related coronavirus	Betacoronavirus	Coronaviridae	29903	complete	Park,W.B., Kwon,N.-J., Choi,S.-J., Kang,C.K., Choe,P.G., Kim,J.Y., Yun,J., Lee,G.-W., Seong,M.-W., Kim,N., Seo,J.-S., Oh,M.-D.		South Korea	Homo sapiens		2020-01		Severe acute respiratory syndrome coronavirus 2 isolate SNU01, complete genome
MT019529	2020-02-05T00:00:00Z	Severe acute respiratory syndrome-related coronavirus	Betacoronavirus	Coronaviridae	29899	complete	Ren,L., Wang,J., Jin,Q., Xiang,Z., Li,Y., Wu,Z., Wu,C., Liu,Y.		China	Homo sapiens	lung	23-12-19		Severe acute respiratory syndrome coronavirus 2 isolate BetaCoV/Wuhan/IPBCAMS-WH-01/2019, complete genome
MT019531	2020-02-05T00:00:00Z	Severe acute respiratory syndrome-related coronavirus	Betacoronavirus	Coronaviridae	29899	complete	Ren,L., Wang,J., Jin,Q., Xiang,Z., Wu,Z., Wu,C., Liu,Y., Yang,J., Liu,B.		China	Homo sapiens	lung	30-12-19		Severe acute respiratory syndrome coronavirus 2 isolate BetaCoV/Wuhan/IPBCAMS-WH-03/2019, complete genome
MN985325	2020-01-24T00:00:00Z	Severe acute respiratory syndrome-related coronavirus	Betacoronavirus	Coronaviridae	29882	complete	Queen,K., Tao,Y., Li,Y., Paden,C.R., Lu,X., Lynch,B., Zhang,J., Gerber,S.I., Lindstrom,S., Tong,S.		USA	Homo sapiens	oronasopharynx	19-1-20		Severe acute respiratory syndrome coronavirus 2 isolate 2019-nCoV/USA-WA1/2020, complete genome
MT019533	2020-02-05T00:00:00Z	Severe acute respiratory syndrome-related coronavirus	Betacoronavirus	Coronaviridae	29883	complete	Ren,L., Wang,J., Jin,Q., Xiang,Z., Wu,Z., Wu,C., Liu,Y., Yang,J., Liu,B., Li,M.		China	Homo sapiens	lung	1-1-20		Severe acute respiratory syndrome coronavirus 2 isolate BetaCoV/Wuhan/IPBCAMS-WH-05/2020, complete genome
MT019530	2020-02-05T00:00:00Z	Severe acute respiratory syndrome-related coronavirus	Betacoronavirus	Coronaviridae	29889	complete	Ren,L., Wang,J., Jin,Q., Xiang,Z., Wu,Z., Wu,C., Liu,Y., Yang,J., Liu,B.		China	Homo sapiens	lung	30-12-19		Severe acute respiratory syndrome coronavirus 2 isolate BetaCoV/Wuhan/IPBCAMS-WH-02/2019, complete genome
MT019532	2020-02-05T00:00:00Z	Severe acute respiratory syndrome-related coronavirus	Betacoronavirus	Coronaviridae	29890	complete	Ren,L., Wang,J., Jin,Q., Xiang,Z., Wu,Z., Wu,C., Liu,Y., Yang,J., Liu,B.		China	Homo sapiens	lung	30-12-19		Severe acute respiratory syndrome coronavirus 2 isolate BetaCoV/Wuhan/IPBCAMS-WH-04/2019, complete genome
MN996531	2020-01-29T00:00:00Z	Severe acute respiratory syndrome-related coronavirus	Betacoronavirus	Coronaviridae	29857	complete	Zhou,P., Yang,X.L., Wang,X.G., Zhang,L., Zhu,Y., Si,H.R., Shi,Z.L.		China	Homo sapiens	lung	30-12-19		Severe acute respiratory syndrome coronavirus 2 isolate WIV07, complete genome
MN996528	2020-01-29T00:00:00Z	Severe acute respiratory syndrome-related coronavirus	Betacoronavirus	Coronaviridae	29891	complete	Zhou,P., Yang,X.L., Wang,X.G., Zhang,L., Zhu,Y., Si,H.R., Shi,Z.L.		China	Homo sapiens	lung	30-12-19		Severe acute respiratory syndrome coronavirus 2 isolate WIV04, complete genome
MT020781	2020-02-05T00:00:00Z	Severe acute respiratory syndrome-related coronavirus	Betacoronavirus	Coronaviridae	29847		Smura,T., Kuivanen,S., Broas,M., Peltola,J., Kallio-Kokko,H., Vapalahti,O.		Finland	Homo sapiens		29-1-20		Severe acute respiratory syndrome coronavirus 2 isolate nCoV-FIN-29-Jan-2020, partial genome
MN938384	2020-01-24T00:00:00Z	Severe acute respiratory syndrome-related coronavirus	Betacoronavirus	Coronaviridae	29838	complete	Chan,J.F.-W., Yuan,S., Kok,K.H., To,K.K.-W., Chu,H., Yang,J., Xing,F., Liu,J., Yip,C.C.-Y., Poon,R.W.-S., Tsai,H.W., Lo,S.K.-F., Chan,K.H., Poon,V.K.-M., Chan,W.M., Ip,J.D., Cai,J.P., Cheng,V.C.-C., Chen,H., Hui,C.K.-M., Yuen,K.Y., Chan,J.F.W., Yuen,K.-Y.		China	Homo sapiens	oronasopharynx	10-1-20		Severe acute respiratory syndrome coronavirus 2 isolate 2019-nCoV_HKU-SZ-002a_2020, complete genome
MT039887	2020-02-11T00:00:00Z	Severe acute respiratory syndrome-related coronavirus	Betacoronavirus	Coronaviridae	29879	complete	Zhang,J., Uehara,A., Queen,K., Li,Y., Tao,Y., Paden,C.R., Lu,X., Lynch,B., Sakthivel,S.K.K., Whitaker,B.L., Kamili,S., Wang,L., Murray,J.R., Gerber,S.I., Lindstrom,S., Tong,S.		USA	Homo sapiens	oronasopharynx	31-1-20		Severe acute respiratory syndrome coronavirus 2 isolate 2019-nCoV/USA-WI1/2020, complete genome
MT039888	2020-02-11T00:00:00Z	Severe acute respiratory syndrome-related coronavirus	Betacoronavirus	Coronaviridae	29882	complete	Paden,C.R., Zhang,J., Queen,K., Li,Y., Tao,Y., Uehara,A., Lu,X., Lynch,B., Sakthivel,S.K.K., Whitaker,B.L., Kamili,S., Wang,L., Murray,J.R., Gerber,S.I., Lindstrom,S., Tong,S.		USA	Homo sapiens	oronasopharynx	29-1-20		Severe acute respiratory syndrome coronavirus 2 isolate 2019-nCoV/USA-MA1/2020, complete genome
MN997409	2020-01-28T00:00:00Z	Severe acute respiratory syndrome-related coronavirus	Betacoronavirus	Coronaviridae	29882	complete	Tao,Y., Paden,C.R., Queen,K., Uehara,A., Li,Y., Zhang,J., Lu,X., Lynch,B., Sakthivel,S.K.K., Whitaker,B.L., Kamili,S., Wang,L., Murray,J.R., Gerber,S.I., Lindstrom,S., Tong,S.		USA	Homo sapiens	feces	22-1-20		Severe acute respiratory syndrome coronavirus 2 isolate 2019-nCoV/USA-AZ1/2020, complete genome
MN994467	2020-01-28T00:00:00Z	Severe acute respiratory syndrome-related coronavirus	Betacoronavirus	Coronaviridae	29882	complete	Uehara,A., Queen,K., Tao,Y., Li,Y., Paden,C.R., Zhang,J., Lu,X., Lynch,B., Sakthivel,S.K.K., Whitaker,B.L., Kamili,S., Wang,L., Murray,J.R., Gerber,S.I., Lindstrom,S., Tong,S.		USA	Homo sapiens	oronasopharynx	23-1-20		Severe acute respiratory syndrome coronavirus 2 isolate 2019-nCoV/USA-CA1/2020, complete genome
MT027062	2020-02-07T00:00:00Z	Severe acute respiratory syndrome-related coronavirus	Betacoronavirus	Coronaviridae	29882	complete	Queen,K., Zhang,J., Li,Y., Tao,Y., Uehara,A., Paden,C.R., Lu,X., Lynch,B., Sakthivel,S.K.K., Whitaker,B.L., Kamili,S., Wang,L., Murray,J.R., Gerber,S.I., Lindstrom,S., Tong,S.		USA	Homo sapiens	oronasopharynx	29-1-20		Severe acute respiratory syndrome coronavirus 2 isolate 2019-nCoV/USA-CA3/2020, complete genome
MT027063	2020-02-07T00:00:00Z	Severe acute respiratory syndrome-related coronavirus	Betacoronavirus	Coronaviridae	29882	complete	Queen,K., Zhang,J., Li,Y., Tao,Y., Uehara,A., Paden,C.R., Lu,X., Lynch,B., Sakthivel,S.K.K., Whitaker,B.L., Kamili,S., Wang,L., Murray,J.R., Gerber,S.I., Lindstrom,S., Tong,S.		USA	Homo sapiens	oronasopharynx	29-1-20		Severe acute respiratory syndrome coronavirus 2 isolate 2019-nCoV/USA-CA4/2020, complete genome
MT027064	2020-02-07T00:00:00Z	Severe acute respiratory syndrome-related coronavirus	Betacoronavirus	Coronaviridae	29882	complete	Tao,Y., Queen,K., Zhang,J., Li,Y., Uehara,A., Paden,C.R., Lu,X., Lynch,B., Sakthivel,S.K.K., Whitaker,B.L., Kamili,S., Wang,L., Murray,J.R., Gerber,S.I., Lindstrom,S., Tong,S.		USA	Homo sapiens	oronasopharynx	29-1-20		Severe acute respiratory syndrome coronavirus 2 isolate 2019-nCoV/USA-CA5/2020, complete genome
MN975262	2020-01-24T00:00:00Z	Severe acute respiratory syndrome-related coronavirus	Betacoronavirus	Coronaviridae	29891	complete	Chan,J.F.-W., Yuan,S., Kok,K.H., To,K.K.-W., Chu,H., Yang,J., Xing,F., Liu,J., Yip,C.C.-Y., Poon,R.W.-S., Tsai,H.W., Lo,S.K.-F., Chan,K.H., Poon,V.K.-M., Chan,W.M., Ip,J.D., Cai,J.P., Cheng,V.C.-C., Chen,H., Hui,C.K.-M., Yuen,K.Y., Chan,J.F.W., Yuen,K.-Y.		China	Homo sapiens	lung, oronasopharynx	11-1-20		Severe acute respiratory syndrome coronavirus 2 isolate 2019-nCoV_HKU-SZ-005b_2020, complete genome
MT020880	2020-02-05T00:00:00Z	Severe acute respiratory syndrome-related coronavirus	Betacoronavirus	Coronaviridae	29882	complete	Queen,K., Tamin,A., Harcourt,J., Tao,Y., Paden,C.R., Zhang,J., Li,Y., Uehara,A., Lu,X., Kamili,S., Gautam,R., Wang,H., Murray,J.R., Gerber,S.I., Lindstrom,S., Thornburg,N., Tong,S.		USA	Homo sapiens	oronasopharynx	25-1-20		Severe acute respiratory syndrome coronavirus 2 isolate 2019-nCoV/USA-WA1-A12/2020, complete genome
MT020881	2020-02-05T00:00:00Z	Severe acute respiratory syndrome-related coronavirus	Betacoronavirus	Coronaviridae	29882	complete	Queen,K., Tamin,A., Harcourt,J., Tao,Y., Paden,C.R., Zhang,J., Li,Y., Uehara,A., Lu,X., Kamili,S., Gautam,R., Wang,H., Murray,J.R., Gerber,S.I., Lindstrom,S., Thornburg,N., Tong,S.		USA	Homo sapiens	oronasopharynx	25-1-20		Severe acute respiratory syndrome coronavirus 2 isolate 2019-nCoV/USA-WA1-F6/2020, complete genome
MN988713	2020-01-25T00:00:00Z	Severe acute respiratory syndrome-related coronavirus	Betacoronavirus	Coronaviridae	29882	complete	Tao,Y., Queen,K., Paden,C.R., Zhang,J., Li,Y., Uehara,A., Lu,X., Lynch,B., Sakthivel,S.K.K., Whitaker,B.L., Kamili,S., Wang,L., Murray,J.R., Gerber,S.I., Lindstrom,S., Tong,S.		USA	Homo sapiens	lung, oronasopharynx	21-1-20		Severe acute respiratory syndrome coronavirus 2 isolate 2019-nCoV/USA-IL1/2020, complete genome
MN994468	2020-01-28T00:00:00Z	Severe acute respiratory syndrome-related coronavirus	Betacoronavirus	Coronaviridae	29883	complete	Uehara,A., Queen,K., Tao,Y., Li,Y., Paden,C.R., Zhang,J., Lu,X., Lynch,B., Sakthivel,S.K.K., Whitaker,B.L., Kamili,S., Wang,L., Murray,J.R., Gerber,S.I., Lindstrom,S., Tong,S.		USA	Homo sapiens	oronasopharynx	22-1-20		Severe acute respiratory syndrome coronavirus 2 isolate 2019-nCoV/USA-CA2/2020, complete genome
NC_045512	2020-01-13T00:00:00Z	Severe acute respiratory syndrome-related coronavirus	Betacoronavirus	Coronaviridae	29903	refseq, complete	Wu,F., Zhao,S., Yu,B., Chen,Y.-M., Wang,W., Hu,Y., Song,Z.-G., Tao,Z.-W., Tian,J.-H., Pei,Y.-Y., Yuan,M.L., Zhang,Y.-L., Dai,F.-H., Liu,Y., Wang,Q.-M., Zheng,J.-J., Xu,L., Holmes,E.C., Zhang,Y.-Z.		China	Homo sapiens		2019-12		Wuhan seafood market pneumonia virus isolate Wuhan-Hu-1, complete genome
