## Supplementary Dataset 3 for "Tracing Back the Temporal Change of SARS-CoV-2 with Genomic Signatures"

### Sheet: Sheet1
Accession No.	Release Date	Species	Length	Geo Location	Host	Isolate	Collection Date
LC521925	February 11, 2020	Severe acute respiratory syndrome coronavirus 2 (SARS-CoV-2)	29848	Japan	Homo sapiens		January, 2020	* Removed from NCBI but still accessible
LC522972	February 11, 2020	Severe acute respiratory syndrome coronavirus 2 (SARS-CoV-2)	29878	Japan	Homo sapiens		January, 2020	* Removed from NCBI but still accessible
LC522973	February 11, 2020	Severe acute respiratory syndrome coronavirus 2 (SARS-CoV-2)	29878	Japan	Homo sapiens		January, 2020	* Removed from NCBI but still accessible
LC522974	February 11, 2020	Severe acute respiratory syndrome coronavirus 2 (SARS-CoV-2)	29878	Japan	Homo sapiens		January, 2020	* Removed from NCBI but still accessible
LC522975	February 11, 2020	Severe acute respiratory syndrome coronavirus 2 (SARS-CoV-2)	29878	Japan	Homo sapiens		January, 2020	* Removed from NCBI but still accessible
MN908947	January 12, 2020	Severe acute respiratory syndrome coronavirus 2 (SARS-CoV-2)	29903	China	Homo sapiens		December, 2019
MN938384	January 24, 2020	Severe acute respiratory syndrome coronavirus 2 (SARS-CoV-2)	29838	China	Homo sapiens	Oronasopharynx	January 10, 2020
MN975262	January 24, 2020	Severe acute respiratory syndrome coronavirus 2 (SARS-CoV-2)	29891	China	Homo sapiens	Lung, Oronasopharynx	January 11, 2020
MN985325	January 24, 2020	Severe acute respiratory syndrome coronavirus 2 (SARS-CoV-2)	29882	USA	Homo sapiens	Oronasopharynx	January 19, 2020
MN988668	January 28, 2020	Severe acute respiratory syndrome coronavirus 2 (SARS-CoV-2)	29881	China	Homo sapiens		January 2, 2020
MN988669	January 28, 2020	Severe acute respiratory syndrome coronavirus 2 (SARS-CoV-2)	29881	China	Homo sapiens		January 2, 2020
MN988713	January 25, 2020	Severe acute respiratory syndrome coronavirus 2 (SARS-CoV-2)	29882	USA	Homo sapiens	Lung, Oronasopharynx	January 21, 2020
MN994467	January 28, 2020	Severe acute respiratory syndrome coronavirus 2 (SARS-CoV-2)	29882	USA	Homo sapiens	Oronasopharynx	January 23, 2020
MN994468	January 28, 2020	Severe acute respiratory syndrome coronavirus 2 (SARS-CoV-2)	29883	USA	Homo sapiens	Oronasopharynx	January 22, 2020
MN996527	January 29, 2020	Severe acute respiratory syndrome coronavirus 2 (SARS-CoV-2)	29825	China	Homo sapiens	Lung	December 30, 2019
MN996528	January 29, 2020	Severe acute respiratory syndrome coronavirus 2 (SARS-CoV-2)	29891	China	Homo sapiens	Lung	December 30, 2019
MN996529	January 29, 2020	Severe acute respiratory syndrome coronavirus 2 (SARS-CoV-2)	29852	China	Homo sapiens	Lung	December 30, 2019
MN996530	January 29, 2020	Severe acute respiratory syndrome coronavirus 2 (SARS-CoV-2)	29854	China	Homo sapiens	Lung	December 30, 2019
MN996531	January 29, 2020	Severe acute respiratory syndrome coronavirus 2 (SARS-CoV-2)	29857	China	Homo sapiens	Lung	December 30, 2019
MN997409	January 28, 2020	Severe acute respiratory syndrome coronavirus 2 (SARS-CoV-2)	29882	USA	Homo sapiens	Feces	January 22, 2020
MT019529	February 5, 2020	Severe acute respiratory syndrome coronavirus 2 (SARS-CoV-2)	29899	China	Homo sapiens	Lung	December 23, 2019
MT019530	February 5, 2020	Severe acute respiratory syndrome coronavirus 2 (SARS-CoV-2)	29889	China	Homo sapiens	Lung	December 30, 2019
MT019531	February 5, 2020	Severe acute respiratory syndrome coronavirus 2 (SARS-CoV-2)	29899	China	Homo sapiens	Lung	December 30, 2019
MT019532	February 5, 2020	Severe acute respiratory syndrome coronavirus 2 (SARS-CoV-2)	29890	China	Homo sapiens	Lung	December 30, 2019
MT019533	February 5, 2020	Severe acute respiratory syndrome coronavirus 2 (SARS-CoV-2)	29883	China	Homo sapiens	Lung	January 1, 2020
MT020880	February 5, 2020	Severe acute respiratory syndrome coronavirus 2 (SARS-CoV-2)	29882	USA	Homo sapiens	Oronasopharynx	January 25, 2020
MT020881	February 5, 2020	Severe acute respiratory syndrome coronavirus 2 (SARS-CoV-2)	29882	USA	Homo sapiens	Oronasopharynx	January 25, 2020
MT027062	February 7, 2020	Severe acute respiratory syndrome coronavirus 2 (SARS-CoV-2)	29882	USA	Homo sapiens	Oronasopharynx	January 29, 2020
MT027063	February 7, 2020	Severe acute respiratory syndrome coronavirus 2 (SARS-CoV-2)	29882	USA	Homo sapiens	Oronasopharynx	January 29, 2020
MT027064	February 7, 2020	Severe acute respiratory syndrome coronavirus 2 (SARS-CoV-2)	29882	USA	Homo sapiens	Oronasopharynx	January 29, 2020
MT039873	February 11, 2020	Severe acute respiratory syndrome coronavirus 2 (SARS-CoV-2)	29833	China	Homo sapiens	Lung, Oronasopharynx	January 20, 2020
MT039887	February 11, 2020	Severe acute respiratory syndrome coronavirus 2 (SARS-CoV-2)	29879	USA	Homo sapiens	Oronasopharynx	January 31, 2020
MT039888	February 11, 2020	Severe acute respiratory syndrome coronavirus 2 (SARS-CoV-2)	29882	USA	Homo sapiens	Oronasopharynx	January 29, 2020
MT044257	February 12, 2020	Severe acute respiratory syndrome coronavirus 2 (SARS-CoV-2)	29882	USA	Homo sapiens	Lung, Oronasopharynx	January 28, 2020
MT044258	February 12, 2020	Severe acute respiratory syndrome coronavirus 2 (SARS-CoV-2)	29858	USA	Homo sapiens	Oronasopharynx	January 27, 2020
MT049951	February 12, 2020	Severe acute respiratory syndrome coronavirus 2 (SARS-CoV-2)	29903	China	Homo sapiens	Lung, Oronasopharynx	January 17, 2020
